# Tracking H3K27me3 and H4K20me1 during XCI reveals similarities in enrichment dynamics

**DOI:** 10.1101/2020.08.06.228346

**Authors:** Sjoerd J. D. Tjalsma, Mayako Hori, Yuko Sato, Aurelie Bousard, Akito Ohi, Ana Cláudia Raposo, Julia Roensch, Agnes Le Saux, Jumpei Nogami, Kazumitsu Maehara, Tomoya Kujirai, Tetsuya Handa, Sandra Bagés-Arnal, Yasuyuki Ohkawa, Hitoshi Kurumizaka, Simão Teixeira da Rocha, Jan J. Żylicz, Hiroshi Kimura, Edith Heard

**Affiliations:** Mammalian Developmental Epigenetics Group, Institut Curie, CNRS UMR3215, INSERM U934, PSL University, Paris, France; Graduate School of Bioscience and Biotechnology, Tokyo Institute of Technology, Yokohama, Japan; Cell Biology Center, Institute of Innovative Research, Tokyo Institute of Technology, Yokohama, Japan; Instituto de Medicina Molecular, João Lobo Antunes, Faculdade de Medicina, Universidade de Lisboa, Lisboa, Portugal; Division of Transcriptomics, Medical Institute of Bioregulation, Kyushu University, Fukuoka, Japan; Institute for Quantitative Biosciences, The University of Tokyo, Tokyo, Japan; Department of Physiology, Development and Neuroscience, University of Cambridge, Cambridge, UK; The Novo Nordisk Foundation Center for Stem Cell Biology, Copenhagen, Denmark; Directors’ Research, EMBL Heidelberg, 69117 Heidelberg, Germany

## Abstract

During X chromosome inactivation (XCI), in female placental mammals, gene silencing is initiated by the *Xist* long-noncoding RNA. *Xist* accumulation at the X leads to enrichment of specific chromatin marks, including PRC2-dependent H3K27me3 and SETD8-dependent H4K20me1. However, the dynamics of this process in relation to *Xist* RNA accumulation remains unknown as is the molecular mechanism allowing for H4K20me1 enrichment. To follow XCI dynamics in living cells, we developed a genetically-encoded, H3K27me3-specific intracellular antibody, or H3K27me3-mintbody. By combining it with live-imaging of H4K20me1, the X chromosome and *Xist* RNA we uncover similarities in the initial accumulation dynamics of H3K27me3 and H4K20me1. Further ChIP-seq analysis confirmed concurrent accumulation of both marks during XCI albeit with distinct genomic distributions. Using a *Xist* B and C repeat mutant, which can silence the X but does not allow for H3K27me3 deposition, we also found a lack of H4K20me1 enrichment. Thus, these two marks accumulate at the X thanks to the same region of *Xist* and H4K20me1 in particular may have a role in the chromatin compaction that characterises facultative heterochromatin.
