## Supplementary material for "Tracking H3K27me3 and H4K20me1 during XCI reveals similarities in enrichment dynamics": All supplemental files: SupplementaryTable1.xlsx

### Sheet: Sheet1
ID	Sequence	Locus	Region [Mb]	Hits	Coverage(%)	Sense Oligo	Antisense Oligo	No. of spots in MC12 cell
								Transient	Stable
mX17	TCTCTGCTTTGTTGTGTTTGAGG	chrX:9294884-9553980	0.259096	61	0.470868	CACCGTCTCTGCTTTGTTGTGTTTG	AAACCAAACACAACAAAGCAGAGAC	ND	ND
mX18	GTGTGCTGCAGGTCAGTCTAAGG	chrX:9378155-9650002	0.271847	34	0.250141	CACCGGTGTGCTGCAGGTCAGTCTA	AAACTAGACTGACCTGCAGCACACC	2-4	2-4
mX19	ATGATTTGAGTGGAAATGTGAGG	chrX:24232257-55815430	31.5832	62	0.00392614	CACCGATGATTTGAGTGGAAATGTG	AAACCACATTTCCACTCAAATCATC	ND	ND
mX13	TAAGTGCTGTGTGCTGCTACTGG	chrX:24235152-46250499	22.0153	99	0.00899373	CACCGTAAGTGCTGTGTGCTGCTAC	AAACGTAGCAGCACACAGCACTTAC	ND	ND
mX20	TACTTCCCTCAAAATAAACTTGG	chrX:24236293-35634013	11.3977	68	0.0119322	CACCGTACTTCCCTCAAAATAAACT	AAACAGTTTATTTTGAGGGAAGTAC	ND	ND
mX21	GTATAAGGCATCCTTAAGAAAGG	chrX:24242804-56150093	31.9073	63	0.00394894	CACCGGTATAAGGCATCCTTAAGAA	AAACTTCTTAAGGATGCCTTATACC	ND	ND
mX22	ACAACCTTTCTCAACAGCCCTGG	chrX:24332774-55913383	31.5806	62	0.00392646	CACCGACAACCTTTCTCAACAGCCC	AAACGGGCTGTTGAGAAAGGTTGTC	ND	ND
mX23	GAATTCCTGAACCTGATAAATGG	chrX:24453098-35649639	11.1965	77	0.0137542	CACCGGAATTCCTGAACCTGATAAA	AAACTTTATCAGGTTCAGGAATTCC	ND	ND
mX24	TGAAGCCATTTATCAGGTTCAGG	chrX:24453103-35649634	11.1965	78	0.0139329	CACCGTGAAGCCATTTATCAGGTTC	AAACGAACCTGATAAATGGCTTCAC	ND	ND
mX25	GGCTTTCGGCTTTCGGCTTTCGG	chrX:37265359-37651289	0.38593	47	0.243567	CACCGGGCTTTCGGCTTTCGGCTTT	AAACAAAGCCGAAAGCCGAAAGCCC	ND	ND
mX26	ACACTGTAGAACATGGTATATGG	chrX:75644561-75670739	0.026178	40	3.056	CACCGACACTGTAGAACATGGTATA	AAACTATACCATGTTCTACAGTGTC	2-4	2-4
mX27	CACCAGGCTCCTCCCCTGTATGG	chrX:91312781-92041223	0.728442	42	0.115315	CACCGCACCAGGCTCCTCCCCTGTA	AAACTACAGGGGAGGAGCCTGGTGC	ND	ND
mX28	TACCATACAGGGGAGGAGCCTGG	chrX:91312783-92042210	0.729427	41	0.112417	CACCGTACCATACAGGGGAGGAGCC	AAACGGCTCCTCCCCTGTATGGTAC	ND	ND
mX29	TTAAGAGTTTTAGGGTTGTCAGG	chrX:94871513-94982194	0.110681	48	0.867358	CACCGTTAAGAGTTTTAGGGTTGTC	AAACGACAACCCTAAAACTCTTAAC	ND	ND
mX30	TTTTTAAAAAGGGTTTTTTATGG	chrX:94876563-94981955	0.105392	48	0.910885	CACCGTTTTTAAAAAGGGTTTTTTA	AAACTAAAAAACCCTTTTTAAAAAC	ND	ND
mX8	TTAGGGTGAGTGCTTGGTTAGGG	chrX:103455199-103457023	0.001824	74	81.1404	CACCGTTAGGGTGAGTGCTTGGTTA	AAACTAACCAAGCACTCACCCTAAC	2-4	2-4
mX10	GCTTGGTTAGGGTGAGTGCTTGG	chrX:103455277-103457034	0.001757	72	81.9579	CACCGGCTTGGTTAGGGTGAGTGCT	AAACAGCACTCACCCTAACCAAGCC	ND	ND
mX9	GTTAGGGTGAGTGCTTGGTTAGG	chrX:103455282-103457022	0.00174	73	83.908	CACCGGTTAGGGTGAGTGCTTGGTT	AAACAACCAAGCACTCACCCTAACC	ND	ND
mX14	GGAATTTCTTCATCTTCACCAGG	chrX:123017463-126029957	3.01249	84	0.0557677	CACCGGGAATTTCTTCATCTTCACC	AAACGGTGAAGATGAAGAAATTCCC	ND	ND
mX11	CTTCAGCAGATCCAGAGATATGG	chrX:123224612-126029542	2.80493	101	0.0720161	CACCGCTTCAGCAGATCCAGAGATA	AAACTATCTCTGGATCTGCTGAAGC	ND	ND
mX12	TTCAGCAGATCCAGAGATATGGG	chrX:123224613-126029541	2.80493	101	0.0720161	CACCGTTCAGCAGATCCAGAGATAT	AAACATATCTCTGGATCTGCTGAAC	ND	ND
mX15	ATCTGAAGGGACTAAATCTAAGG	chrX:123225560-126028594	2.80303	82	0.058508	CACCGATCTGAAGGGACTAAATCTA	AAACTAGATTTAGTCCCTTCAGATC	ND	ND
mX6	AAGGAAGCCAGCTGTGGGTAAGG	chrX:135040459-135056495	0.016036	199	24.8192	CACCGAAGGAAGCCAGCTGTGGGTA	AAACTACCCACAGCTGGCTTCCTTC	2-4	ND
mX7	GTGGGTAAGGAAGCCAGCTGTGG	chrX:135040529-135056527	0.015998	193	24.128	CACCGGTGGGTAAGGAAGCCAGCTG	AAACCAGCTGGCTTCCTTACCCACC	2-4	ND
mX5	TGGGTAAGGAAGCCAGCTGTGGG	chrX:135040530-135056490	0.01596	207	25.9398	CACCGTGGGTAAGGAAGCCAGCTGT	AAACACAGCTGGCTTCCTTACCCAC	2-4	ND
mX16	GGGTTCCCACTGGTCAGAAAAGG	chrX:147775289-149949484	2.1742	79	0.0726706	CACCGGGGTTCCCACTGGTCAGAAA	AAACTTTCTGACCAGTGGGAACCCC	ND	ND
mX31	CAACATCCTTTTCTGACCAGTGG	chrX:147784915-149946620	2.1617	70	0.0647637	CACCGCAACATCCTTTTCTGACCAG	AAACCTGGTCAGAAAAGGATGTTGC	ND	ND
mX32	GTCAGAAAAGGATGTTGACTGGG	chrX:147784921-149946626	2.1617	71	0.0656889	CACCGGTCAGAAAAGGATGTTGACT	AAACAGTCAACATCCTTTTCTGACC	ND	ND
mX1	CACACACAGCAGAGGATGTGAGG	chrX:170728084-170868209	0.140125	369	5.26673	CACCGCACACACAGCAGAAGATGTG	AAACCACATCTTCTGCTGTGTGTGC	2-4	ND
mX4	TCCTCTGCTGTGTGTGTGTCAGG	chrX:170728151-170868280	0.140129	260	3.71087	CACCGTCCTCTGCTGTGTGTGTGTC	AAACGACACACACACAGCAGAGGAC	ND	ND
mX3	CCTCTGCTGTGTGTGTGTCAGGG	chrX:170728152-170868312	0.14016	236	3.36758	CACCGCCTCTGCTGTGTGTGTGTCA	AAACTGACACACACACAGCAGAGGC	ND	ND
mX2	CACACACAGCAGAAGATGTGAGG	chrX:170728326-170867929	0.139603	99	1.41831	CACCGCACACACAGCAGAGGATGTG	AAACCACATCCTCTGCTGTGTGTGC	1-2	1-2
